# Copy Number Variation at 16p11.2 Imparts Transcriptional Alterations in Neural Development in an hiPSC-derived Model of Corticogenesis

**DOI:** 10.1101/2020.04.22.055731

**Authors:** Julien G. Roth, Kristin L. Muench, Aditya Asokan, Victoria M. Mallett, Hui Gai, Yogendra Verma, Stephen Weber, Carol Charlton, Jonas L. Fowler, Kyle M. Loh, Ricardo E. Dolmetsch, Theo D. Palmer

## Abstract

Microdeletions and microduplications of the 16p11.2 chromosomal locus are associated with syndromic neurodevelopmental disorders and reciprocal physiological conditions such as macro/microcephaly and high/low body mass index. To facilitate cellular and molecular investigations of these phenotypes, 65 clones of human induced pluripotent stem cells (hiPSCs) were generated from 13 individuals with 16p11.2 copy number variations (CNVs). Cortical neural progenitor cells derived from these hiPSCs were profiled using RNA-Seq, which identified alterations in radial glial gene expression that precede morphological abnormalities reported at later neurodevelopmental stages. Moreover, a customizable bioinformatic strategy for the detection of random integration and expression of reprogramming vectors was developed and leveraged towards identifying a subset of “footprint”-free hiPSC clones that are available by request from the Simons Foundation Autism Research Initiative. This publicly available resource of 65 human hiPSC clones can serve as a powerful medium for probing the etiology of developmental disorders associated with 16p11.2 CNVs.
