## Supplemental Table 2 for "Copy Number Variation at 16p11.2 Imparts Transcriptional Alterations in Neural Development in an hiPSC-derived Model of Corticogenesis"

### Sheet: Table 2A QC Summary
	SFARI Subject ID	Source Cell ID	RUCDR Cell Line ID	Roth and Meunch et. al., hiPSC Clone ID	Source Cell Type	Reprogramming Method	Integration Free	Ploidy	Tri-Lineage Competent	Competent to form Neural Rosettes
	14710.x6	SV0000503	SV0001459	DEL_1_2	Fibroblast	Episomal	Yes	Diploid	Yes	Yes
	14710.x6	SV0000503	SV0001459	DEL_1_3	Fibroblast	Episomal	Yes	Diploid	Yes	Yes
	14710.x6	SV0000503	SV0001459	DEL_1_4	Fibroblast	Episomal	No	Diploid	ND	Yes
	14732.x6	NA	NA	DEL_2_3	Fibroblast	Episomal	No	ND	ND	Yes
	14732.x6	NA	NA	DEL_2_4	Fibroblast	Episomal	No	ND	ND	Yes
	14739.x3	SV0000530	SV0001453	DEL_3_1	Fibroblast	Episomal	No	Diploid	ND	Yes
	14739.x3	SV0000530	SV0001453	DEL_3_2	Fibroblast	Episomal	ND	Diploid	ND	ND
	14739.x3	SV0000530	SV0001453	DEL_3_3	Fibroblast	Episomal	No	Diploid	ND	Yes
	14739.x3	SV0000530	SV0001453	DEL_3_4	Fibroblast	Episomal	ND	ND	ND	ND
	14739.x3	SV0000530	SV0001453	DEL_3_5	Fibroblast	Episomal	ND	ND	ND	ND
	14739.x3	SV0000530	SV0001453	DEL_3_7	Fibroblast	Episomal	ND	ND	ND	ND
	14739.x3	SV0000530	SV0001453	DEL_3_8	Fibroblast	Episomal	ND	ND	ND	ND
	14739.x3	SV0000530	SV0001453	DEL_3_9	Fibroblast	Episomal	ND	ND	ND	ND
	14746.x8	SV0000537	SV0001495	DEL_4_1	Fibroblast	Episomal	No	Diploid	ND	Yes
	14746.x8	SV0000537	SV0001495	DEL_4_2	Fibroblast	Episomal	No	Diploid	ND	Yes
	14746.x8	SV0000537	SV0001495	DEL_4_3	Fibroblast	Episomal	No	Diploid	ND	Yes
	14746.x8	SV0000537	SV0001495	DEL_4_5	Fibroblast	Episomal	ND	ND	ND	ND
	14746.x8	SV0000537	SV0001495	DEL_4_6	Fibroblast	Episomal	ND	ND	ND	ND
	14746.x8	SV0000537	SV0001495	DEL_4_7	Fibroblast	Episomal	ND	ND	ND	ND
	14758.x3	SV0000525	SV0001473	DEL_5_7	Fibroblast	Episomal	No	Diploid	ND	Yes
	14758.x3	SV0000525	SV0001473	DEL_5_8	Fibroblast	Episomal	No	Diploid	ND	Yes
	14758.x3	SV0000525	SV0001473	DEL_5_9	Fibroblast	Episomal	No	Diploid	ND	Yes
	14758.x3	SV0000525	SV0001473	DEL_5_10	Fibroblast	Episomal	ND	ND	ND	ND
	14758.x3	SV0000525	SV0001473	DEL_5_11	Fibroblast	Episomal	ND	ND	ND	ND
	14758.x3	SV0000525	R012280979	DEL_5_979	Fibroblast	Episomal	Yes	ND	Yes	Yes
	14758.x3	SV0000525	R012280980	DEL_5_980	Fibroblast	Episomal	Yes	ND	Yes	Yes
	14758.x3	SV0000525	R012280983	DEL_5_983	Fibroblast	Episomal	Yes	ND	Yes	Yes
	14763.x7	SV0000529	SV0001442	DEL_6_4	Fibroblast	Episomal	ND	ND	ND	ND
	14763.x7	SV0000529	SV0001442	DEL_6_7	Fibroblast	Episomal	Yes	Diploid	Yes	Yes
	14763.x7	SV0000529	SV0001442	DEL_6_8	Fibroblast	Episomal	No	Diploid	ND	Yes
	14763.x7	SV0000529	SV0001442	DEL_6_9	Fibroblast	Episomal	No	Diploid	ND	Yes
	14765.x2	SV0000536	SV0001455	DEL_7_1	Fibroblast	Episomal	Yes	Diploid	Yes	Yes
	14765.x2	SV0000536	SV0001455	DEL_7_2	Fibroblast	Episomal	No	Diploid	ND	Yes
	14765.x2	SV0000536	SV0001455	DEL_7_3	Fibroblast	Episomal	No	Diploid	ND	Yes
	14765.x2	SV0000536	SV0001455	DEL_7_4	Fibroblast	Episomal	ND	ND	ND	ND
	14781.x16	SV0000531	SV0001481	DEL_8_2	Fibroblast	Episomal	No	Diploid	ND	Yes
	14781.x16	SV0000531	SV0001481	DEL_8_3	Fibroblast	Episomal	No	Diploid	ND	Yes
	14781.x16	SV0000531	SV0001481	DEL_8_4	Fibroblast	Episomal	No	Diploid	ND	Yes
	14781.x16	SV0000531	SV0001481	DEL_8_9	Fibroblast	Episomal	ND	ND	ND	ND
	14799.x1	SV0000540	R012280984	DEL_9_984	Fibroblast	Episomal	Yes	ND	Yes	Yes
	14799.x1	SV0000540	R012280986	DEL_9_986	Fibroblast	Episomal	Yes	ND	Yes	Yes
	14799.x1	SV0000540	R012280987	DEL_9_987	Fibroblast	Episomal	Yes	ND	ND	Yes
	14824.x13	SV0000799	R012280989	DEL_10_989	Fibroblast	Episomal	Yes	ND	ND	Yes
	14824.x13	SV0000799	R012280991	DEL_10_991	Fibroblast	Episomal	Yes	ND	Yes	Yes
	14824.x13	SV0000799	R012280993	DEL_10_993	Fibroblast	Episomal	Yes	ND	Yes	Yes
	14723.x10	SV0000532	SV0001484	DUP_1_1	Fibroblast	Episomal	No	Diploid	ND	Yes
	14723.x10	SV0000532	SV0001484	DUP_1_4	Fibroblast	Episomal	ND	ND	ND	ND
	14723.x10	SV0000532	SV0001484	DUP_1_5	Fibroblast	Episomal	ND	ND	ND	ND
	14723.x10	SV0000532	SV0001484	DUP_1_7	Fibroblast	Episomal	No	Diploid	ND	Yes
	14723.x10	SV0000532	SV0001484	DUP_1_8	Fibroblast	Episomal	Yes	Diploid	ND	Yes
	14723.x10	SV0000532	SV0001484	DUP_1_9	Fibroblast	Episomal	No	ND	ND	ND
	14723.x10	SV0000532	SV0001484	DUP_1_10	Fibroblast	Episomal	ND	ND	ND	ND
	14723.x10	SV0000532	SV0001484	DUP_1_11	Fibroblast	Episomal	ND	ND	ND	ND
	14756.x9	SV0000535	SV0001472	DUP_2_1	Fibroblast	Episomal	Yes	Diploid	ND	Yes
	14756.x9	SV0000535	SV0001472	DUP_2_2	Fibroblast	Episomal	Yes	Diploid	ND	Yes
	14756.x9	SV0000535	SV0001472	DUP_2_3	Fibroblast	Episomal	No	Diploid	ND	Yes
	14756.x9	SV0000535	SV0001472	DUP_2_4	Fibroblast	Episomal	ND	ND	ND	ND
	14756.x9	SV0000535	SV0001472	DUP_2_5	Fibroblast	Episomal	ND	ND	ND	ND
	14756.x9	SV0000535	SV0001472	DUP_2_6	Fibroblast	Episomal	ND	ND	ND	ND
	14756.x16	SV0000534	SV0001464	DUP_3_1	Fibroblast	Episomal	Yes	Diploid	ND	Yes
	14756.x16	SV0000534	SV0001464	DUP_3_2	Fibroblast	Episomal	Yes	Diploid	ND	Yes
	14756.x16	SV0000534	SV0001464	DUP_3_3	Fibroblast	Episomal	No	Diploid	ND	Yes
	14756.x16	SV0000534	SV0001464	DUP_3_4	Fibroblast	Episomal	ND	ND	ND	ND
	14756.x16	SV0000534	SV0001464	DUP_3_5	Fibroblast	Episomal	ND	ND	ND	ND
	14756.x16	SV0000534	SV0001464	DUP_3_6	Fibroblast	Episomal	nd	ND	ND	ND

### Sheet: Table 2B Detailed QC
Identifier				iPSC Reprogramming and Evaluation
							Pluripotency Markers				Reprogramming Vector Integration and Transcription
SFARI Subject ID	Source Cell ID	RUCDR Cell Line ID	Roth and Meunch et. al., hiPSC Clone ID	Source Cell Type	Reprogramming Method	iPSC Colony Morphology	Nanog	Oct4	TRA-2-49	TRA-1-60	Oct3/4 Integration	Oct 3/4 Transcription	L-Myc, Lin28 Integration	L-Myc Transcription	Klf4, Sox2 Integration	Klf4 Transcription	EBNA, p53 integration	EBNA, p53 Transcription	Integration Free	Mycoplasma	Ploidy	Tri-Lineage Competent	Competent to form Neural Rosettes
14710.x6	SV0000503	SV0001459	DEL_1_2	Fibroblast	Episomal	Verified	Verified	Verified	Verified	Verified	Negative	Negative	Negative	Negative	Negative	Negative	NA	NA	Yes	Negative	Diploid	Yes	Verified
14710.x6	SV0000503	SV0001459	DEL_1_3	Fibroblast	Episomal	Verified	Verified	Verified	Verified	Verified	Negative	Negative	Negative	Negative	Negative	Negative	NA	NA	Yes	Negative	Diploid	Yes	Verified
14710.x6	SV0000503	SV0001459	DEL_1_4	Fibroblast	Episomal	Verified	Verified	Verified	Verified	Verified	Positive	Positive	Positive	Positive	Positive	Positive	NA	NA	No	Negative	Diploid	ND	Verified
14732.x6	NA	NA	DEL_2_3	Fibroblast	Episomal	Verified	Verified	Verified	Verified	Verified	Positive	Positive	Negative	Negative	Negative	Negative	NA	NA	No	Negative	ND	ND	Verified
14732.x6	NA	NA	DEL_2_4	Fibroblast	Episomal	Verified	Verified	Verified	Verified	Verified	Positive	Positive	Negative	Negative	Positive	Positive	NA	NA	No	Negative	ND	ND	Verified
14739.x3	SV0000530	SV0001453	DEL_3_1	Fibroblast	Episomal	Verified	Verified	Verified	Verified	Verified	Positive	Positive	Negative	Negative	Negative	Negative	NA	NA	No	Negative	Diploid	ND	Verified
14739.x3	SV0000530	SV0001453	DEL_3_2	Fibroblast	Episomal	Verified	Verified	Verified	Verified	Verified	ND	ND	ND	ND	ND	ND	NA	NA	ND	Negative	Diploid	ND	ND
14739.x3	SV0000530	SV0001453	DEL_3_3	Fibroblast	Episomal	Verified	Verified	Verified	Verified	Verified	Positive	Positive	Negative	Negative	Negative	Negative	NA	NA	No	Negative	Diploid	ND	Verified
14739.x3	SV0000530	SV0001453	DEL_3_4	Fibroblast	Episomal	Verified	Verified	Verified	Verified	Verified	ND	ND	ND	ND	ND	ND	NA	NA	ND	Negative	ND	ND	ND
14739.x3	SV0000530	SV0001453	DEL_3_5	Fibroblast	Episomal	Verified	Verified	Verified	Verified	Verified	ND	ND	ND	ND	ND	ND	NA	NA	ND	Negative	ND	ND	ND
14739.x3	SV0000530	SV0001453	DEL_3_7	Fibroblast	Episomal	Verified	Verified	Verified	Verified	Verified	ND	ND	ND	ND	ND	ND	NA	NA	ND	Negative	ND	ND	ND
14739.x3	SV0000530	SV0001453	DEL_3_8	Fibroblast	Episomal	Verified	Verified	Verified	Verified	Verified	ND	ND	ND	ND	ND	ND	NA	NA	ND	Negative	ND	ND	ND
14739.x3	SV0000530	SV0001453	DEL_3_9	Fibroblast	Episomal	Verified	Verified	Verified	Verified	Verified	ND	ND	ND	ND	ND	ND	NA	NA	ND	Negative	ND	ND	ND
14746.x8	SV0000537	SV0001495	DEL_4_1	Fibroblast	Episomal	Verified	Verified	Verified	Verified	Verified	Positive	Positive	Negative	Negative	Negative	Negative	NA	NA	No	Negative	Diploid	ND	Verified
14746.x8	SV0000537	SV0001495	DEL_4_2	Fibroblast	Episomal	Verified	Verified	Verified	Verified	Verified	Positive	Negative	Negative	Negative	Negative	Negative	NA	NA	No	Negative	Diploid	ND	Verified
14746.x8	SV0000537	SV0001495	DEL_4_3	Fibroblast	Episomal	Verified	Verified	Verified	Verified	Verified	Positive	Positive	Negative	Negative	Negative	Negative	NA	NA	No	Negative	Diploid	ND	Verified
14746.x8	SV0000537	SV0001495	DEL_4_5	Fibroblast	Episomal	Verified	Verified	Verified	Verified	Verified	ND	ND	ND	ND	ND	ND	NA	NA	ND	Negative	ND	ND	ND
14746.x8	SV0000537	SV0001495	DEL_4_6	Fibroblast	Episomal	Verified	Verified	Verified	Verified	Verified	ND	ND	ND	ND	ND	ND	NA	NA	ND	Negative	ND	ND	ND
14746.x8	SV0000537	SV0001495	DEL_4_7	Fibroblast	Episomal	Verified	Verified	Verified	Verified	Verified	ND	ND	ND	ND	ND	ND	NA	NA	ND	Negative	ND	ND	ND
14758.x3	SV0000525	SV0001473	DEL_5_7	Fibroblast	Episomal	Verified	Verified	Verified	Verified	Verified	Positive	Positive	Negative	Negative	Negative	Negative	NA	NA	No	Negative	Diploid	ND	Verified
14758.x3	SV0000525	SV0001473	DEL_5_8	Fibroblast	Episomal	Verified	Verified	Verified	Verified	Verified	Positive	Positive	Negative	Negative	Negative	Negative	NA	NA	No	Negative	Diploid	ND	Verified
14758.x3	SV0000525	SV0001473	DEL_5_9	Fibroblast	Episomal	Verified	Verified	Verified	Verified	Verified	Positive	Positive	Negative	Negative	Negative	Negative	NA	NA	No	Negative	Diploid	ND	Verified
14758.x3	SV0000525	SV0001473	DEL_5_10	Fibroblast	Episomal	Verified	Verified	Verified	Verified	Verified	ND	ND	ND	ND	ND	ND	NA	NA	ND	Negative	ND	ND	ND
14758.x3	SV0000525	SV0001473	DEL_5_11	Fibroblast	Episomal	Verified	Verified	Verified	Verified	Verified	ND	ND	ND	ND	ND	ND	NA	NA	ND	Negative	ND	ND	ND
14758.x3	SV0000525	R012280979	DEL_5_979	Fibroblast	Episomal	Verified	ND	ND	ND	ND	Negative	Negative	Negative	Negative	Negative	Negative	Negative	Negative	Yes	Negative	ND	Yes	Verified
14758.x3	SV0000525	R012280980	DEL_5_980	Fibroblast	Episomal	Verified	ND	ND	ND	ND	Negative	Negative	Negative	Negative	Negative	Negative	Negative	Negative	Yes	Negative	ND	Yes	Verified
14758.x3	SV0000525	R012280983	DEL_5_983	Fibroblast	Episomal	Verified	ND	ND	ND	ND	Negative	Negative	Negative	Negative	Negative	Negative	Negative	Negative	Yes	Negative	ND	Yes	Verified
14763.x7	SV0000529	SV0001442	DEL_6_4	Fibroblast	Episomal	Verified	Verified	Verified	Verified	Verified	ND	ND	ND	ND	ND	ND	NA	NA	ND	Negative	ND	ND	ND
14763.x7	SV0000529	SV0001442	DEL_6_7	Fibroblast	Episomal	Verified	Verified	Verified	Verified	Verified	Negative	Negative	Negative	Negative	Negative	Negative	NA	NA	Yes	Negative	Diploid	Yes	Verified
14763.x7	SV0000529	SV0001442	DEL_6_8	Fibroblast	Episomal	Verified	Verified	Verified	Verified	Verified	Positive	Positive	Positive	Positive	Negative	Negative	NA	NA	No	Negative	Diploid	ND	Verified
14763.x7	SV0000529	SV0001442	DEL_6_9	Fibroblast	Episomal	Verified	Verified	Verified	Verified	Verified	Positive	ND	Negative	ND	Negative	ND	NA	NA	No	Negative	Diploid	ND	Verified
14765.x2	SV0000536	SV0001455	DEL_7_1	Fibroblast	Episomal	Verified	Verified	Verified	Verified	Verified	Negative	Negative	Negative	Negative	Negative	Negative	NA	NA	Yes	Negative	Diploid	Yes	Verified
14765.x2	SV0000536	SV0001455	DEL_7_2	Fibroblast	Episomal	Verified	Verified	Verified	Verified	Verified	Positive	Positive	Negative	Negative	Negative	Negative	NA	NA	No	Negative	Diploid	ND	Verified
14765.x2	SV0000536	SV0001455	DEL_7_3	Fibroblast	Episomal	Verified	Verified	Verified	Verified	Verified	Positive	Positive	Negative	Negative	Negative	Negative	NA	NA	No	Negative	Diploid	ND	Verified
14765.x2	SV0000536	SV0001455	DEL_7_4	Fibroblast	Episomal	Verified	Verified	Verified	Verified	Verified	ND	ND	ND	ND	ND	ND	NA	NA	ND	Negative	ND	ND	ND
14781.x16	SV0000531	SV0001481	DEL_8_2	Fibroblast	Episomal	Verified	Verified	Verified	Verified	Verified	Positive	Positive	Negative	Negative	Negative	Negative	NA	NA	No	Negative	Diploid	ND	Verified
14781.x16	SV0000531	SV0001481	DEL_8_3	Fibroblast	Episomal	Verified	Verified	Verified	Verified	Verified	Positive	Positive	Negative	Negative	Negative	Negative	NA	NA	No	Negative	Diploid	ND	Verified
14781.x16	SV0000531	SV0001481	DEL_8_4	Fibroblast	Episomal	Verified	Verified	Verified	Verified	Verified	Negative	Positive	Negative	Negative	Negative	Negative	NA	NA	No	Negative	Diploid	ND	Verified
14781.x16	SV0000531	SV0001481	DEL_8_9	Fibroblast	Episomal	Verified	Verified	Verified	Verified	Verified	ND	ND	ND	ND	ND	ND	NA	NA	ND	Negative	ND	ND	ND
14799.x1	SV0000540	R012280984	DEL_9_984	Fibroblast	Episomal	Verified	ND	ND	ND	ND	Negative	Negative	Negative	Negative	Negative	Negative	Negative	Negative	Yes	Negative	ND	Yes	Verified
14799.x1	SV0000540	R012280986	DEL_9_986	Fibroblast	Episomal	Verified	ND	ND	ND	ND	Negative	Negative	Negative	Negative	Negative	Negative	Negative	Negative	Yes	Negative	ND	Yes	Verified
14799.x1	SV0000540	R012280987	DEL_9_987	Fibroblast	Episomal	Verified	ND	ND	ND	ND	Negative	Negative	Negative	Negative	Negative	Negative	Negative	Negative	Yes	Negative	ND	ND	Verified
14824.x13	SV0000799	R012280989	DEL_10_989	Fibroblast	Episomal	Verified	ND	ND	ND	ND	Negative	Negative	Negative	Negative	Negative	Negative	Negative	Negative	Yes	Negative	ND	ND	Verified
14824.x13	SV0000799	R012280991	DEL_10_991	Fibroblast	Episomal	Verified	ND	ND	ND	ND	Negative	Negative	Negative	Negative	Negative	Negative	Negative	Negative	Yes	Negative	ND	Yes	Verified
14824.x13	SV0000799	R012280993	DEL_10_993	Fibroblast	Episomal	Verified	ND	ND	ND	ND	Negative	Negative	Negative	Negative	Negative	Negative	Negative	Negative	Yes	Negative	ND	Yes	Verified
14723.x10	SV0000532	SV0001484	DUP_1_1	Fibroblast	Episomal	Verified	Verified	Verified	Verified	Verified	Positive	ND	Positive	ND	Negative	ND	NA	NA	No	Negative	Diploid	ND	Verified
14723.x10	SV0000532	SV0001484	DUP_1_4	Fibroblast	Episomal	Verified	Verified	Verified	Verified	Verified	ND	ND	ND	ND	ND	ND	NA	NA	ND	Negative	ND	ND	ND
14723.x10	SV0000532	SV0001484	DUP_1_5	Fibroblast	Episomal	Verified	Verified	Verified	Verified	Verified	ND	ND	ND	ND	ND	ND	NA	NA	ND	Negative	ND	ND	ND
14723.x10	SV0000532	SV0001484	DUP_1_7	Fibroblast	Episomal	Verified	Verified	Verified	Verified	Verified	Positive	Positive	Negative	Negative	Negative	Negative	NA	NA	No	Negative	Diploid	ND	Verified
14723.x10	SV0000532	SV0001484	DUP_1_8	Fibroblast	Episomal	Verified	Verified	Verified	Verified	Verified	Negative	Negative	Negative	Negative	Negative	Negative	NA	NA	Yes	Negative	Diploid	ND	Verified
14723.x10	SV0000532	SV0001484	DUP_1_9	Fibroblast	Episomal	Verified	Verified	Verified	Verified	Verified	ND	Positive	ND	Negative	ND	Negative	NA	NA	No	Negative	ND	ND	ND
14723.x10	SV0000532	SV0001484	DUP_1_10	Fibroblast	Episomal	Verified	Verified	Verified	Verified	Verified	ND	ND	ND	ND	ND	ND	NA	NA	ND	Negative	ND	ND	ND
14723.x10	SV0000532	SV0001484	DUP_1_11	Fibroblast	Episomal	Verified	Verified	Verified	Verified	Verified	ND	ND	ND	ND	ND	ND	NA	NA	ND	Negative	ND	ND	ND
14756.x9	SV0000535	SV0001472	DUP_2_1	Fibroblast	Episomal	Verified	Verified	Verified	Verified	Verified	Negative	Negative	Negative	Negative	Negative	Negative	NA	NA	Yes	Negative	Diploid	ND	Verified
14756.x9	SV0000535	SV0001472	DUP_2_2	Fibroblast	Episomal	Verified	Verified	Verified	Verified	Verified	Negative	Negative	Negative	Negative	Negative	Negative	NA	NA	Yes	Negative	Diploid	ND	Verified
14756.x9	SV0000535	SV0001472	DUP_2_3	Fibroblast	Episomal	Verified	Verified	Verified	Verified	Verified	Positive	Positive	Negative	Negative	Negative	Negative	NA	NA	No	Negative	Diploid	ND	Verified
14756.x9	SV0000535	SV0001472	DUP_2_4	Fibroblast	Episomal	Verified	Verified	Verified	Verified	Verified	ND	ND	ND	ND	ND	ND	NA	NA	ND	Negative	ND	ND	ND
14756.x9	SV0000535	SV0001472	DUP_2_5	Fibroblast	Episomal	Verified	Verified	Verified	Verified	Verified	ND	ND	ND	ND	ND	ND	NA	NA	ND	Negative	ND	ND	ND
14756.x9	SV0000535	SV0001472	DUP_2_6	Fibroblast	Episomal	Verified	Verified	Verified	Verified	Verified	ND	ND	ND	ND	ND	ND	NA	NA	ND	Negative	ND	ND	ND
14756.x16	SV0000534	SV0001464	DUP_3_1	Fibroblast	Episomal	Verified	Verified	Verified	Verified	Verified	Negative	Positive	Negative	Negative	Negative	Negative	NA	NA	Yes	Negative	Diploid	ND	Verified
14756.x16	SV0000534	SV0001464	DUP_3_2	Fibroblast	Episomal	Verified	Verified	Verified	Verified	Verified	Negative	Negative	Negative	Negative	Negative	Negative	NA	NA	Yes	Negative	Diploid	ND	Verified
14756.x16	SV0000534	SV0001464	DUP_3_3	Fibroblast	Episomal	Verified	Verified	Verified	Verified	Verified	Positive	Positive	Negative	Negative	Negative	Negative	NA	NA	No	Negative	Diploid	ND	Verified
14756.x16	SV0000534	SV0001464	DUP_3_4	Fibroblast	Episomal	Verified	Verified	Verified	Verified	Verified	ND	ND	ND	ND	ND	ND	NA	NA	ND	Negative	ND	ND	ND
14756.x16	SV0000534	SV0001464	DUP_3_5	Fibroblast	Episomal	Verified	Verified	Verified	Verified	Verified	ND	ND	ND	ND	ND	ND	NA	NA	ND	Negative	ND	ND	ND
14756.x16	SV0000534	SV0001464	DUP_3_6	Fibroblast	Episomal	Verified	Verified	Verified	Verified	Verified	ND	ND	ND	ND	ND	ND	NA	NA	nd	Negative	ND	ND	ND
