## Supplemental Table 6 for "Copy Number Variation at 16p11.2 Imparts Transcriptional Alterations in Neural Development in an hiPSC-derived Model of Corticogenesis"

### Sheet: Table 6
	DAVID Enrichment Category	Term	Gene Count	Enrichment P Value	Bonferroni	Benjamini	FDR	Genes
	GAD_DISEASE	autism	9	5.95093e-05	0.017461	0.017461	0.0793305	ALDOA, LHFPL3, SEZ6L2, MAZ, DOC2A, TAOK2, MAPK3, CNTNAP2, HIRIP3
	GAD_DISEASE	Bone Mineral Density	6	0.0205225	0.99784	0.953529	24.1588	GNRH1, MAPK3, IL21R, CNTNAP2, PAX3, EXT1
	GAD_DISEASE_CLASS	PSYCH	15	0.0146804	0.233718	0.233718	10.3282	ALDOA, GABRE, GNRH1, TAOK2, LHFPL3, SEZ6L2, DOC2A, MAZ, FMO1, FLG, MAPK3, CNTNAP2, HIRIP3, SELE, NQO2
	GAD_DISEASE_CLASS	DEVELOPMENTAL	11	0.0578233	0.657719	0.414952	35.535	EDN3, GSC, DOC2A, TNP1, RAF1, PAX3, FBP2, COL11A2, EXT1, SELE, PDXDC1
	GAD_DISEASE_CLASS	METABOLIC	27	0.0673051	0.714693	0.341679	40.1666	EDN3, KIF4B, TSPEAR, IL21R, OAS3, PAX3, FEM1B, PDXDC1, SEZ6L2, MYOM2, FMO1, SMOC1, DDX60L, CNTNAP2, FBXL13, COL11A2, GNRH1, TNP1, RAF1, LHFPL3, FLG, MAPK3, AGMO, IL5RA, VCX, EXT1, SELE
	GAD_DISEASE_CLASS	REPRODUCTION	8	0.0736519	0.747689	0.291265	43.1036	GNRH1, FMO1, TNP1, PIWIL3, IL5RA, FEM1B, SELE, MUC4
	GOTERM_BP_ALL	GO:0006928~movement of cell or subcellular component	16	0.00072955	0.715005	0.715005	1.22512	KIF4B, KIF22, EDN3, GNRH1, TAOK2, RAF1, TNP1, PLVAP, SEMA4G, LTB4R2, MAPK3, RABGEF1, KCTD13, EXT1, SELE, BIN2
	GOTERM_BP_ALL	GO:0040011~locomotion	14	0.0015361	0.928932	0.733414	2.56309	EDN3, TAOK2, GNRH1, RAF1, TNP1, PLVAP, SEMA4G, LTB4R2, MAPK3, RABGEF1, KCTD13, EXT1, SELE, BIN2
	GOTERM_BP_ALL	GO:0014033~neural crest cell differentiation	4	0.00235567	0.982691	0.741324	3.90521	EDN3, GSC, SEMA4G, MAPK3
	GOTERM_BP_ALL	GO:0014031~mesenchymal cell development	5	0.00247381	0.985881	0.655291	4.09722	EDN3, GSC, SEMA4G, MAPK3, PAX3
	GOTERM_BP_ALL	GO:0048762~mesenchymal cell differentiation	5	0.00311318	0.995313	0.657884	5.1302	EDN3, GSC, SEMA4G, MAPK3, PAX3
	GOTERM_BP_ALL	GO:0060485~mesenchyme development	5	0.00815131	0.999999	0.904276	12.9113	EDN3, GSC, SEMA4G, MAPK3, PAX3
	GOTERM_BP_ALL	GO:0060322~head development	8	0.0106217	1	0.927479	16.5034	SEZ6L2, GSC, MAPK3, RAF1, CNTNAP2, VCX, EXT1, OTP
	GOTERM_BP_ALL	GO:0019221~cytokine-mediated signaling pathway	7	0.0109606	1	0.906477	16.9851	MAPK3, IL21R, OAS3, RABGEF1, TNFRSF17, PLVAP, IL5RA
	GOTERM_BP_ALL	GO:0048870~cell motility	11	0.0131967	1	0.921041	20.0989	EDN3, SEMA4G, GNRH1, TAOK2, LTB4R2, RABGEF1, TNP1, PLVAP, KCTD13, BIN2, SELE
	GOTERM_BP_ALL	GO:0051674~localization of cell	11	0.0131967	1	0.921041	20.0989	EDN3, SEMA4G, GNRH1, TAOK2, LTB4R2, RABGEF1, TNP1, PLVAP, KCTD13, BIN2, SELE
	GOTERM_BP_ALL	GO:0016477~cell migration	10	0.0175329	1	0.95228	25.8265	EDN3, SEMA4G, GNRH1, TAOK2, LTB4R2, RABGEF1, PLVAP, KCTD13, BIN2, SELE
	GOTERM_BP_ALL	GO:0034097~response to cytokine	8	0.0183001	1	0.944312	26.7988	MAPK3, IL21R, OAS3, RABGEF1, TNFRSF17, PLVAP, IL5RA, SELE
	GOTERM_BP_ALL	GO:0014029~neural crest formation	2	0.0201978	1	0.946316	29.1524	GSC, PAX3
	GOTERM_BP_ALL	GO:0000165~MAPK cascade	8	0.0230768	1	0.954453	32.5877	EDN3, TAOK2, MAPK3, RAF1, LPAR3, PLVAP, IL5RA, NQO2
	GOTERM_BP_ALL	GO:0014032~neural crest cell development	3	0.0235907	1	0.946764	33.1842	EDN3, SEMA4G, MAPK3
	GOTERM_BP_ALL	GO:0043410~positive regulation of MAPK cascade	6	0.0240836	1	0.938909	33.7516	EDN3, TAOK2, MAPK3, RAF1, LPAR3, NQO2
	GOTERM_BP_ALL	GO:0043405~regulation of MAP kinase activity	5	0.0248609	1	0.933219	34.6372	EDN3, TAOK2, MAPK3, RAF1, LPAR3
	GOTERM_BP_ALL	GO:0030388~fructose 1,6-bisphosphate metabolic process	2	0.0268409	1	0.936249	36.843	ALDOA, FBP2
	GOTERM_BP_ALL	GO:0023014~signal transduction by protein phosphorylation	8	0.0282041	1	0.935027	38.3208	EDN3, TAOK2, MAPK3, RAF1, LPAR3, PLVAP, IL5RA, NQO2
	GOTERM_BP_ALL	GO:0071345~cellular response to cytokine stimulus	7	0.0318925	1	0.946824	42.1578	MAPK3, IL21R, OAS3, RABGEF1, TNFRSF17, PLVAP, IL5RA
	GOTERM_BP_ALL	GO:0031279~regulation of cyclase activity	3	0.0337677	1	0.947879	44.0214	LTB4R2, MAPK3, RAF1
	GOTERM_BP_ALL	GO:0006935~chemotaxis	6	0.0389107	1	0.96125	48.8467	EDN3, SEMA4G, LTB4R2, MAPK3, EXT1, BIN2
	GOTERM_BP_ALL	GO:0042330~taxis	6	0.0391665	1	0.956006	49.0762	EDN3, SEMA4G, LTB4R2, MAPK3, EXT1, BIN2
	GOTERM_BP_ALL	GO:0009605~response to external stimulus	13	0.043062	1	0.962809	52.4533	EDN3, GNRH1, OAS3, RAF1, SEMA4G, FMO1, MAPK3, LTB4R2, RABGEF1, CNTNAP2, EXT1, SELE, BIN2
	GOTERM_BP_ALL	GO:0006000~fructose metabolic process	2	0.0497451	1	0.974185	57.7612	ALDOA, FBP2
	GOTERM_BP_ALL	GO:0006974~cellular response to DNA damage stimulus	7	0.0550161	1	0.97962	61.5488	PAGR1, KIF22, TAOK2, MAPK3, TNP1, INO80E, FEM1B
	GOTERM_BP_ALL	GO:0016043~cellular component organization	28	0.0576569	1	0.980329	63.324	ALDOA, KIF22, KIF4B, EDN3, LPAR3, PAX3, TUBGCP4, SEZ6L2, NUBP1, RABGEF1, CNTNAP2, HIRIP3, TEKT4, COL11A2, GSC, TAOK2, PMEL, RAF1, TNP1, DOC2A, SEMA4G, MAPK3, C1QL3, VCX, EXT1, KCTD13, BIN2, SELE
	GOTERM_BP_ALL	GO:0007399~nervous system development	13	0.0577524	1	0.977394	63.3867	SEZ6L2, EDN3, GSC, DOC2A, GNRH1, SEMA4G, MAPK3, LPAR3, CNTNAP2, PAX3, VCX, EXT1, OTP
	GOTERM_BP_ALL	GO:0048468~cell development	12	0.0644983	1	0.983354	67.571	EDN3, GSC, SEMA4G, GNRH1, MAPK3, TNP1, CNTNAP2, LPAR3, PAX3, EXT1, FEM1B, OTP
	GOTERM_BP_ALL	GO:0048869~cellular developmental process	20	0.0651949	1	0.981658	67.9765	ALDOA, EDN3, GSC, GNRH1, TAOK2, RAF1, LPAR3, TNP1, PAX3, FEM1B, OTP, FAM57B, SEMA4G, FLG, SMOC1, MAPK3, CNTNAP2, PIWIL3, EXT1, COL11A2
	GOTERM_BP_ALL	GO:0032501~multicellular organismal process	31	0.0652204	1	0.979075	67.9912	ALDOA, EDN3, TSPEAR, LPAR3, PAX3, FEM1B, OTP, SEZ6L2, PRRT2, MYOM2, SMOC1, RABGEF1, CNTNAP2, PIWIL3, COL11A2, NQO2, GSC, GNRH1, TNP1, TNFRSF17, RAF1, MUC4, DOC2A, SEMA4G, FLG, MAPK3, LTB4R2, TAS2R31, IL5RA, VCX, EXT1
	GOTERM_BP_ALL	GO:0035270~endocrine system development	3	0.0720576	1	0.984226	71.7239	MAPK3, RAF1, OTP
	GOTERM_BP_ALL	GO:0003008~system process	12	0.0736772	1	0.983652	72.546	ALDOA, EDN3, PRRT2, MYOM2, TSPEAR, MAPK3, CNTNAP2, TAS2R31, PAX3, COL11A2, NQO2, MUC4
	GOTERM_BP_ALL	GO:0045860~positive regulation of protein kinase activity	5	0.0750971	1	0.982904	73.2482	EDN3, TAOK2, MAPK3, RAF1, LPAR3
	GOTERM_BP_ALL	GO:0044710~single-organism metabolic process	20	0.0757002	1	0.981356	73.5414	ALDOA, EDN3, TAOK2, PMEL, RAF1, LPAR3, PLVAP, FBP2, MUC4, PDXDC1, FAM57B, FMO1, MAPK3, LTB4R2, AGMO, IL5RA, EXT1, COL11A2, SELE, NQO2
	GOTERM_BP_ALL	GO:0071840~cellular component organization or biogenesis	28	0.0768919	1	0.980393	74.1117	ALDOA, KIF22, KIF4B, EDN3, LPAR3, PAX3, TUBGCP4, SEZ6L2, NUBP1, RABGEF1, CNTNAP2, HIRIP3, TEKT4, COL11A2, GSC, TAOK2, PMEL, RAF1, TNP1, DOC2A, SEMA4G, MAPK3, C1QL3, VCX, EXT1, KCTD13, BIN2, SELE
	GOTERM_BP_ALL	GO:0071900~regulation of protein serine/threonine kinase activity	5	0.0778709	1	0.979211	74.5715	EDN3, TAOK2, MAPK3, RAF1, LPAR3
	GOTERM_BP_ALL	GO:0043408~regulation of MAPK cascade	6	0.0794584	1	0.978694	75.3009	EDN3, TAOK2, MAPK3, RAF1, LPAR3, NQO2
	GOTERM_BP_ALL	GO:0032147~activation of protein kinase activity	4	0.0804639	1	0.977561	75.7526	TAOK2, MAPK3, RAF1, LPAR3
	GOTERM_BP_ALL	GO:0007420~brain development	6	0.0818074	1	0.976811	76.3441	SEZ6L2, GSC, CNTNAP2, VCX, EXT1, OTP
	GOTERM_BP_ALL	GO:0032496~response to lipopolysaccharide	4	0.082985	1	0.975891	76.8514	GNRH1, FMO1, MAPK3, SELE
	GOTERM_BP_ALL	GO:0030878~thyroid gland development	2	0.0846717	1	0.97556	77.5601	MAPK3, RAF1
	GOTERM_BP_ALL	GO:0007605~sensory perception of sound	3	0.084884	1	0.973554	77.6479	TSPEAR, PAX3, COL11A2
	GOTERM_BP_ALL	GO:0007417~central nervous system development	7	0.0849716	1	0.971333	77.684	SEZ6L2, GSC, MAPK3, CNTNAP2, VCX, EXT1, OTP
	GOTERM_BP_ALL	GO:0051716~cellular response to stimulus	30	0.0902253	1	0.975187	79.7522	EDN3, KIF22, IL21R, OAS3, LPAR3, PLVAP, FEM1B, SEZ6L2, FMO1, SMOC1, RABGEF1, INO80E, NQO2, GABRE, GSC, GNRH1, TAOK2, TNP1, TNFRSF17, RAF1, PAGR1, SEMA4G, MAPK3, LTB4R2, TAS2R31, IL5RA, EXT1, KCTD13, BIN2, SELE
	GOTERM_BP_ALL	GO:0033674~positive regulation of kinase activity	5	0.0919967	1	0.974996	80.4078	EDN3, TAOK2, MAPK3, RAF1, LPAR3
	GOTERM_BP_ALL	GO:0002237~response to molecule of bacterial origin	4	0.0920752	1	0.972996	80.4364	GNRH1, FMO1, MAPK3, SELE
	GOTERM_BP_ALL	GO:0030154~cell differentiation	18	0.096437	1	0.975551	81.9647	EDN3, GSC, GNRH1, RAF1, LPAR3, TNP1, PAX3, FEM1B, OTP, FAM57B, SEMA4G, FLG, SMOC1, MAPK3, CNTNAP2, PIWIL3, EXT1, COL11A2
	GOTERM_BP_ALL	GO:0048513~animal organ development	16	0.0965921	1	0.973747	82.0169	EDN3, GSC, GNRH1, RAF1, PAX3, FEM1B, OTP, SEZ6L2, SEMA4G, FLG, SMOC1, MAPK3, CNTNAP2, EXT1, VCX, COL11A2
	GOTERM_BP_ALL	GO:0002685~regulation of leukocyte migration	3	0.0983452	1	0.973587	82.5974	EDN3, RABGEF1, PLVAP
	KEGG_PATHWAY	hsa04912:GnRH signaling pathway	4	0.00250662	0.2656	0.2656	2.85245	GNRH1, MAPK3, RAF1, CALML6
	KEGG_PATHWAY	hsa04910:Insulin signaling pathway	4	0.00806365	0.630591	0.392209	8.91307	MAPK3, RAF1, CALML6, FBP2
	KEGG_PATHWAY	hsa05214:Glioma	3	0.0164467	0.869941	0.493344	17.4047	MAPK3, RAF1, CALML6
	KEGG_PATHWAY	hsa04720:Long-term potentiation	3	0.0169297	0.877566	0.408472	17.8712	MAPK3, RAF1, CALML6
	KEGG_PATHWAY	hsa04015:Rap1 signaling pathway	4	0.0248671	0.95483	0.461768	25.2005	MAPK3, RAF1, LPAR3, CALML6
	KEGG_PATHWAY	hsa04915:Estrogen signaling pathway	3	0.0360499	0.989068	0.528895	34.5155	MAPK3, RAF1, CALML6
	KEGG_PATHWAY	hsa04916:Melanogenesis	3	0.0367188	0.989962	0.481774	35.0374	MAPK3, RAF1, CALML6
	KEGG_PATHWAY	hsa04270:Vascular smooth muscle contraction	3	0.0488062	0.997876	0.536675	43.8399	MAPK3, RAF1, CALML6
	KEGG_PATHWAY	hsa04722:Neurotrophin signaling pathway	3	0.0510733	0.998417	0.511521	45.3641	MAPK3, RAF1, CALML6
	KEGG_PATHWAY	hsa05160:Hepatitis C	3	0.0613274	0.999584	0.540883	51.7974	MAPK3, OAS3, RAF1
	KEGG_PATHWAY	hsa04921:Oxytocin signaling pathway	3	0.0757094	0.999938	0.585354	59.6586	MAPK3, RAF1, CALML6
	KEGG_PATHWAY	hsa04320:Dorso-ventral axis formation	2	0.0793796	0.999962	0.571623	61.4675	MAPK3, PIWIL3
	KEGG_PATHWAY	hsa04022:cGMP-PKG signaling pathway	3	0.0828238	0.999976	0.558688	63.0974	MAPK3, RAF1, CALML6
	KEGG_PATHWAY	hsa00030:Pentose phosphate pathway	2	0.0850144	0.999982	0.541862	64.101	ALDOA, FBP2
	KEGG_PATHWAY	hsa04151:PI3K-Akt signaling pathway	4	0.0852345	0.999983	0.51834	64.2004	MAPK3, RAF1, LPAR3, COL11A2
	KEGG_PATHWAY	hsa00051:Fructose and mannose metabolism	2	0.093405	0.999994	0.52944	67.7189	ALDOA, FBP2
	KEGG_PATHWAY	hsa05164:Influenza A	3	0.0976494	0.999997	0.524526	69.4192	MAPK3, OAS3, RAF1
